# Single-cell dissection of the human cerebrovasculature in health and disease

**DOI:** 10.1101/2021.04.26.440975

**Authors:** Francisco J. Garcia, Na Sun, Hyeseung Lee, Brianna Godlewski, Kyriaki Galani, Julio Mantero, David A. Bennett, Mustafa Sahin, Manolis Kellis, Myriam Heiman

## Abstract

Despite the importance of the blood-brain barrier in maintaining normal brain physiology and in understanding neurodegeneration and CNS drug delivery, human cerebrovascular cells remain poorly characterized due to their sparsity and dispersion. Here, we perform the first single-cell characterization of the human cerebrovasculature using both *ex vivo* fresh-tissue experimental enrichment and *post mortem in silico* sorting of human cortical tissue samples. We capture 31,812 cerebrovascular cells across 17 subtypes, including three distinct subtypes of perivascular fibroblasts as well as vasculature-coupled neurons and glia. We uncover human-specific expression patterns along the arteriovenous axis and determine previously uncharacterized cell type-specific markers. We use our newly discovered human-specific signatures to study changes in 3,945 cerebrovascular cells of Huntington’s disease patients, which reveal an activation of innate immune signaling in vascular and vasculature-coupled cell types and the concomitant reduction to proteins critical for maintenance of BBB integrity. Finally, our study provides a comprehensive resource molecular atlas of the human cerebrovasculature to guide future biological and therapeutic studies.
