## Supplemental Table 1 for "Single-cell dissection of the human cerebrovasculature in health and disease"

### Sheet: Ex Vivo Sample ID
BVE Sequencing ID	Whole Sequencing ID	Gender	Age on day of surgery	Diagnosis	Tissue location
D20-125061	D20-169015	F	22 years, 6 months	Medically intractable complex partial seizures secondary to a large left frontal malformation of cortical development	Left temporal tip
D20-125062		M	18 years, 11 months	Refreactory epilepsy, questionable for right frontal bony defect, questionable FCD	Right temporal tip
D20-125063		M	11 years, 5 months	Bilateral PMG, medically refractory epilepsy, developmental delay, left temporal schizencephaly, small left hippocampus	Left temporal lobe
D20-125064	D20-169013	F	21 years, 8.5 months	Medically refractory epilepsy, right temporal lesion concerning for cortical dysplasia versus low-grade lesion (DNET)	Right lateral temporal lobe, medial temporal lobe
D20-125065	D20-169014	M	17 years, 3.5 months	NF-1, refractory complex partial epilepsy, an optic pathway glioma, findings consistent with L mesial temporal scelrosis with asymmetrically small left hippocampus	Left anterior temporal lobe, left medial temporal lobe
D20-125066		M	11 years, 8 months	Medically refractory epilepsy, left sphenoidal encephalocele-esque lesion	Left temporal tip
D20-125067		M	11 years, 10 months	Febrile infected-related epilepsy syndrome (FIRES)	Posterior temporal lobe
D20-125068	D20-169011	M	15 years, 9.5 months	Epilepsy due to left hippocampal mass in left temporal lobe, autism	Left anterior temporal lobe
D20-125069	D20-169012	M	17 years, 5 months	Refractory lesional epilepsy in the setting of a left temporal neoplasm​	Left temporal lobe
D20-125070	D20-169010	M	14 years, 8 months	Medically refractory epilepsy status post prior temporal and occipital partial resection.	Left Temporal Fissure
D20-125071		F	18 years, 5 months	Medically refractory epilepsy with left mesial temporal lobe onset.	Left Anterior Temporal Tip
D20-125072		M	16 years, 10.5 months	Medically refractory epilepsy with temporal lobe encephalocele.	Anterior Lateral Temporal Lobe
D20-125073		M	19 years, 10 months	Medically refractory epilepsy with left temporal lobe onset of seizures status post prior left temporal lobe resection.	Left Temporal Lobe
D20-169016	D20-169017	F	18 years	Intractable epilepsy from left temporal lobe cortical dysplasia.	Left Temporal Tip
L425_23		F	16 years, 1 month	Left mesial temporal sclerosis and dysplasia	Left lateral temporal lobe
L425_25		M	12 years, 1.5 months	Left sphenoidal encephalocele	Repeat on left medial temporal lobe with hippocampus
L425_33		F	11 years, 8 months	Refractory temporal lobe epilepsy likely secondary to left temporal mesial sclerosis vs. temporal cortical dysplasia	Left lateral temporal lobe

### Sheet: Control and HD Samples
Sample ID	Condition	NeuroBioBank ID	Brain Region	Sex	Age	PMI	Grade (if applicable)	Protocol
191108_BBB_1_snRNA-F10	HD	2030	Caudate	M	72	11		BVE
191108_BBB_2_snRNA-F11	HD	2030	Putamen	M	72	11		BVE
191108_BBB_3_snRNA-F12	HD	2665	Caudate	M	56	11	3	BVE
191108_BBB_4_snRNA-G1	HD	2665	Putamen	M	56	11	3	BVE
191108_BBB_5_snRNA-G2	Control	3345	Caudate	F	82	12.9		BVE
190726_BBB_snRNA-G12	HD	3730	Caudate	M	61	17.5	2	BVE
190726_BBB_snRNA-H1	HD	3730	Putamen	M	61	17.5	2	BVE
190726_BBB_snRNA-H2	HD	3881	Caudate	M	65	9.1	2	BVE
190726_BBB_snRNA-H3	HD	3881	Putamen	M	65	9.1	2	BVE
191108_BBB_7_snRNA-G4	Control	4294	Caudate	M	80	19.2		BVE
191108_BBB_8_snRNA-G5	Control	4294	Putamen	M	80	19.2		BVE
190726_BBB_snRNA-G8	Control	4308	Caudate	M	70	11.8		BVE
190726_BBB_snRNA-G9	Control	4308	Putamen	M	70	11.8		BVE
190726_BBB_snRNA-G10	Control	4494	Caudate	M	67	12.3		BVE
190726_BBB_snRNA-G11	Control	4494	Putamen	M	67	12.3		BVE
191108_BBB_6_snRNA-G3	Control	4621	Caudate	F	83	17.6		BVE
D20-169006	HD	S18409	Caudate	M	75	5.68	1	BVE
D20-169007	HD	S18409	Putamen	M	75	5.68	1	BVE
D20-169008	HD	S18409	Caudate	M	75	5.68	1	Whole
D20-169009	HD	S18409	Putamen	M	75	5.68	1	Whole
