## Supplemental Table 7 for "Single-cell dissection of the human cerebrovasculature in health and disease"

### Sheet: Table 6
Target	Vendor	Catalog Number	Dilution
Alexa-Fluor488 anti-Chicken	ThermoFisher	A11039	1:500
Alexa-Fluor488 anti-Mouse	ThermoFisher	A21202	1:500
Alexa-Fluor488 Plus anti-Rabbit	ThermoFisher	A32790	1:500
Alexa-Fluor546 anti-Rabbit	ThermoFisher	A10040	1:500
Alexa-Fluor647 anti-Chicken	ThermoFisher	A21449	1:500
Alexa-Fluor647 anti-Guinea Pig	ThermoFisher	A21450	1:500
Alexa-Fluor647 anti-Mouse	ThermoFisher	A32787	1:500
Alexa-Fluor647 anti-Rabbit	ThermoFisher	A31573	1:500
ANO2	Abcam	ab113443	1:100
AQP4	Millipore Sigma	AB2218	1:100
CEMIP	LifeSpan Biosciences	LS-C108052-100	1:100
CLDN5	ThermoFisher	35-2500	1:200	1:1000 for Western Blot
FBLN1	Millipore Sigma	HPA001612-100UL	1:100
FRMD3	Novus	NBP2-33879	1:100
GFAP	Abcam	ab4674	1:400
GRM8	LifeSpan Biosciences	LS-A922-50	1:100
KCNMA1	LifeSpan Biosciences	LS-A9575-50	1:100
Lycopersicon Esculentum (Tomato) Lectin (LEL, TL), DyLight® 488	Vector Laboratories	DL-1174-1	1:200
Lycopersicon Esculentum (Tomato) Lectin (LEL, TL), DyLight® 594	Vector Laboratories	DL-1177-1	1:200
Lycopersicon Esculentum (Tomato) Lectin (LEL, TL), DyLight® 649	Vector Laboratories	DL-1178-1	1:200
Metallothionein	Abcam	ab192385	1:100
MRC1	Abcam	ab64693	1:100
MT1E	Abcam	ab193618	1:100
PKR	Abcam	ab32052	1:200
RBFOX3	Synaptic Systems	266_004	1:500
SLC20A2	LifeSpan Biosciences	LS-C334915	1:100
SLC30A10	Abcam	ab229954	1:300
TJP1	Abcam	ab216880	1:1000	For Western Blot
TLR2	Novus	NB100-56573	1:100
TRPM3	Abcam	ab56171	1:100
TSHZ2	LifeSpan Biosciences	LS-B9329-200	1:100
VEGFC	Abcam	ab106512	1:100	reconstituted to 1 mg/ml in sterile PBS
